# The scramblases VMP1 and TMEM41b are required for primitive endoderm specification by targeting WNT signaling

**DOI:** 10.1101/2023.10.31.564914

**Authors:** Markus Holzner, Tea Sonicki, Hugo Hunn, Federico Uliana, Weijun Jiang, Vamshidhar R. Gade, Karsten Weis, Anton Wutz, Giulio Di Minin

**Author notes:** corresponding authors (AW); (GDM).

## Abstract

The ER resident proteins VMP1 and TMEM41b share a conserved DedA domain, which confers lipid scramblase activity. Loss of either gene results in embryonic lethality in mice and defects in autophagy and lipid droplet metabolism. We set out to investigate their role in pluripotency and specification. For this purpose, we generated Vmp1 and Tmem41b mutations in mouse embryonic stem cells (ESCs). We observed that ESCs carrying mutations in Vmp1 and Tmem41b show robust self-renewal and an unperturbed pluripotent expression profile but accumulate LC3-positive autophagosomes and lipid droplets consistent with defects in autophagy and lipid metabolism. ESCs carrying combined mutations in Vmp1 and Tmem41b can differentiate into a wide range of embryonic cell types. However, differentiation into primitive endoderm-like cells in culture is impaired, and the establishment of extra- embryonic endoderm stem (XEN) cells is delayed. Mechanistically, we show the deregulation of genes that are associated with WNT signaling. This is further confirmed by cell surface proteome profiling, which identified a significant reduction of the WNT receptor FZD2 at the plasma membrane in Vmp1 and Tmem41b double mutant ESCs. Importantly, we show that transgenic expression of Fzd2 rescues XEN differentiation. Our findings identify the role of the lipid scramblases VMP1 and TMEM41b in WNT signaling during extra-embryonic endoderm development and characterize their distinct and overlapping functions.
