## Supplementary Table 1 for "The scramblases VMP1 and TMEM41b are required for primitive endoderm specification by targeting WNT signaling"

### Sheet: Sheet1
METABOLISM
	Fatty acid biosynthesis [PATH:mmu00061]
	'Acaca','Acacb','Acsf3','Mcat','Fasn','Oxsm','Cbr4','Hsd17b8','Htd2','Mecr','Olah','Acsl1','Acsl4','Acsl6','Acsl3','Acsl5','Acsbg2','Acsbg1','Acsbg3'
	Fatty acid elongation [PATH:mmu00062]
	'Acaa2','Hadhb','Hadh','Hadha','Echs1','Mecr','Ppt1','Ppt2','Elovl1','Elovl2','Elovl3','Elovl4','Elovl5','Elovl6','Elovl7','Hsd17b12','Hacd2','Hacd1','Hacd4','Hacd3','Tecr','Acot1','Acot2','Acot3','Acot5','Acot4','Acot7','Them4','Them5'
	Fatty acid degradation [PATH:mmu00071]
	'Acat2','Acat1','Acat3','Acaa1a','Acaa1b','Acaa2','Hadhb','Hadh','Hadha','Ehhadh','Echs1','Acox3','Acox1','Acads','Acadm','Acadl','Acadsb','Acadvl','Gcdh','Acsl1','Acsl4','Acsl6','Acsl3','Acsl5','Acsbg2','Acsbg1','Acsbg3','Cpt1a','Cpt1b','Cpt1c','Cpt2','Eci1','Eci2','Eci3','Cyp2u1','Cyp4a12b','Cyp4a10','Cyp4a14','Cyp4a30b','Cyp4a29','Cyp4a31','Cyp4a32','Cyp4a12a','Adh1','Adh7','Adh4','Adh5','Aldh…
	Steroid biosynthesis [PATH:mmu00100]
	'Fdft1','Sqle','Lss','Cyp51','Tm7sf2','Lbr','Msmo1','Nsdhl','Hsd17b7','Ebp','Dhcr24','Sc5d','Dhcr7','Lipa','Cel','Soat1','Soat2','Cyp2r1','Cyp27b1','Cyp24a1'
	Glycerolipid metabolism [PATH:mmu00561]
	'Glyctk','Aldh2','Aldh3a2','Aldh1b1','Aldh7a1','Aldh9a1','Akr1b7','Akr1b8','Akr1b1','Akr1b10','Akr1a1','Tkfc','Gk','Gk2','Gykl1','Gpam','Gpat2','Gpat4','Gpat3','Agpat1','Agpat2','Agpat3','Agpat4','Agpat5','Lclat1','Mboat1','Mboat2','Plpp1','Plpp2','Plpp3','Lpin1','Lpin3','Lpin2','Plpp5','Plpp4','Dgka','Dgkg','Dgkq','Dgkz','Dgkb','Dgke','Dgki','Dgkh','Dgkd','Dgkk','Dgat1','Dgat2','Cel','Pnpla2','P…
	Glycerophospholipid metabolism [PATH:mmu00564]
	'Gpd1','Gpd1l','Gpd2','Gpam','Gpat2','Gpat4','Gpat3','Agpat1','Agpat2','Agpat3','Agpat4','Agpat5','Lclat1','Mboat1','Mboat2','Gnpat','Adprm','Plpp1','Plpp2','Plpp3','Lpin1','Lpin3','Lpin2','Plpp5','Plpp4','Dgka','Dgkg','Dgkq','Dgkz','Dgkb','Dgke','Dgki','Dgkh','Dgkd','Dgkk','Chpt1','Cept1','Pld2','Pld1','Pld3','Pld4','Lcat','Pla2g2f','Pla2g1b','Pla2g2c','Pla2g5','Pla2g2d','Pla2g2e','Pla2g12a','Pl…
	Ether lipid metabolism [PATH:mmu00565]
	'Agps','Plpp1','Plpp2','Plpp3','Selenoi','Chpt1','Cept1','Peds1','Pla2g2f','Pla2g1b','Pla2g2c','Pla2g5','Pla2g2d','Pla2g2e','Pla2g12a','Pla2g12b','Pla2g10','Pla2g2a','Pla2g3','Pla2g4e','Pla2g4a','Pla2g4b','Pla2g4c','Pla2g4d','Pla2g4f','Pla2g6','Plb1','Plaat3','Lpcat4','Enpp6','Enpp2','Gdpd3','Gdpd1','Tmem86b','Pld2','Pld1','Pld3','Pld4','Ugt8a','Gal3st1','Lpcat2','Lpcat1','Lpcat2b','Pafah1b1','Pa…
	Sphingolipid metabolism [PATH:mmu00600]
	'Sptlc2','Sptlc1','Sptlc3','Kdsr','Cers1','Cers2','Cers4','Cers3','Cers6','Cers5','Asah1','Asah2','Acer2','Acer1','Acer3','Degs2','Degs1','Degs1l','Sgms1','Sgms2','Smpd1','Smpd2','Smpd3','Smpd4','Enpp7','Cerk','Plpp1','Plpp2','Plpp3','Sgpp1','Sgpp2','Sphk2','Sphk1','Sgpl1','Ugcg','Gba1','Gba2','B4galt6','B4galt5','Glb1','Ugt8a','Galc','Gal3st1','Arsa','Neu1','Neu3','Neu4','Neu2','Gla','B4galnt1',…
	Biosynthesis of unsaturated fatty acids [PATH:mmu01040]
	'Elovl1','Elovl2','Elovl3','Elovl4','Elovl5','Elovl6','Elovl7','Hsd17b12','Hacd2','Hacd1','Hacd4','Hacd3','Tecr','Scd1','Scd2','Scd3','Scd4','Fads2','Fads1','Acox3','Acox1','Hsd17b4','Acaa1a','Acaa1b','Scp2','Acot1','Acot2','Acot3','Acot5','Acot4','Acot7','Baat','Acnat2','Acnat1'
	Cholesterol metabolism [PATH:mmu04979]
	'Abca1','Apoa1','Lpl','Lcat','Lipg','Pltp','Lipc','Cd36','Ldlr','Nceh1','Soat1','Soat2','Apoc1','Apoc2l','Apoc2','Apoh','Angptl','Angptl','Angptl','Scarb1','Sort1','Apob','Pcsk9','Ldlrap','Mylip','Apoe','Lrp1','Lrp2','Lrpap1','Lipa','Stard3','Vdac1','Vdac2','Vdac3','Tspo','Cyp27a','Vapa','Vapb','Npc1','Osbpl5','Npc2','Star','Cideb','Cyp7a1','Abcb11','Abcg5','Abcg8','Apoa2','Apoc3','Apoa4'
GENETIC INFORMATION PROCESSING - FOLDING SORTING AND DEGRAADATION
	Protein export [PATH:mmu03060]
	'Oxa1l','Srp54a','Srp54b','Srp54c','Sec61a1','Sec61a2','Sec61b','Sec61g','Gm15266','Gm30534','Sec62','Sec63','Hspa5','Srp9','Srp14','Srp72','Srp68','Srp19','Srpr','Srprb','Spcs1','Spcs2','Spcs3','Arxes1','Arxes2','Sec11c','Sec11a','Immp1l','Immp2l'
	Protein processing in endoplasmic reticulum [PATH:mmu04141]
	'Sec61a1','Sec61a2','Sec61b','Sec61g','Gm15266','Gm30534','Sec62','Sec63','Rpn1','Rpn2','Dad1','Ddost','Stt3a','Stt3b','Magt1','Tusc3','Ostc','Tmem258','Mogs','Ckap4','Rrbp1','Sil1','Hyou1','Hspa5','Dnajb11','Dnajc1','Dnajc3','Dnajc10','Hsp90b1','Ganab','Prkcsh','Canx','Pdia3','Calr','Calr4','Man1a','Man1a2','Man1c1','Man1b1','Lman2','Lman1','Lman1l','Preb','Sar1a','Sar1b','Sec13','Sec31a','Sec31…
	endoplasmic reticulum unfolded protein response [PATH:0030968]
	'Eif2ak3', 'Serp1', 'Pdia6', 'Bok', 'Atf6b', 'Nck2', 'Parp8', 'Ptpn2', 'Stub1', 'Amfr', 'Atf3', 'Herpud1', 'Bax', 'Atf4', 'Ddit3', 'Eif2a', 'Ccnd1', 'Xbp1', 'Erlec1', 'Ermp1', 'Herpud2', 'Casp12', 'Cdk5rap3', 'Nck1', 'Eif2s1', 'Ppp1r15a', 'Derl1', 'Igtp', 'Cops5', 'Ern1', 'Ifng', 'Agr2', 'Atf6', 'Ddrgk1', 'Ern2', 'Ptpn1', 'Parp6', 'Dnajc3', 'Selenos', 'Tmed2', 'Abca7', 'Tbl2', 'Bfar', 'Serp2', 'S…
	regulation of response to endoplasmic reticulum stress [PATH:1905897]
	'Nr1h3', 'Tmbim6', 'Nck2', 'Park7', 'Nfe2l1', 'Rnf183', 'Ubxn1', 'Nck1', 'Manf', 'Nr1h2', 'Sirt1', 'Wfs1', 'Creb3', 'Lrrk2', 'Txndc12', 'Erp29', 'App', 'Rnft1', 'Lpcat3', 'Eif2ak3', 'Bok', 'Clu', 'Opa1', 'Herpud1', 'Xbp1', 'Ppp1r15a', 'Grina', 'Ern1', 'Ddrgk1', 'Bfar', 'Aqp11', 'Mbtps2', 'Alox5', 'Cav1', 'Pdia6', 'Atxn3', 'Sgta', 'Tmem259', 'Fcgr2b', 'Ikbkg', 'Agr2', 'Svip', 'Bag6', 'Usp13', 'Abc…
SIGNAL TRANSDUCTION
	MAPK signaling pathway [PATH:mmu04010]
	'Cacna1a','Cacna1b','Cacna1c','Cacna1d','Cacna1e','Cacna1f','Cacna1g','Cacna1h','Cacna1i','Cacna1s','Cacna2d1','Cacna2d2','Cacna2d3','Cacna2d4','Cacnb1','Cacnb2','Cacnb3','Cacnb4','Cacng1','Cacng2','Cacng3','Cacng4','Cacng5','Cacng6','Cacng7','Cacng8','Prkaca','Prkacb','Prkca','Prkcb','Prkcg','Gna12','Gng12','Gng14','Ppp3cc','Ppp3ca','Ppp3cb','Ppp3r1','Ppp3r2','Rasgrf1','Rasgrf2','Rasgrp1','Rasgr…
	Ras signaling pathway [PATH:mmu04014]
	'Egf','Tgfa','Fgf1','Fgf2','Fgf3','Fgf4','Fgf5','Fgf7','Fgf8','Fgf9','Fgf10','Fgf16','Fgf17','Fgf18','Fgf20','Fgf22','Fgf6','Fgf15','Fgf21','Fgf23','Klk1b4','Ngf','Bdnf','Ntf3','Ntf5','Ins2','Ins1','Igf1','Igf2','Pdgfa','Pdgfb','Pdgfc','Pdgfd','Csf1','Kitl','Flt3l','Vegfa','Vegfb','Pgf','Vegfc','Vegfd','Hgf','Angpt1','Angpt2','Angpt4','Efna1','Efna2','Efna4','Efna5','Efna3','Egfr','Fgfr1','Fgfr2'…
	Wnt signaling pathway [PATH:mmu04310]
	'Porcn','Wnt1','Wnt2','Wnt2b','Wnt3','Wnt3a','Wnt4','Wnt5a','Wnt5b','Wnt6','Wnt7a','Wnt7b','Wnt8a','Wnt8b','Wnt9a','Wnt9b','Wnt10b','Wnt10a','Wnt11','Wnt16','Cer1','Notum','Wif1','Sost','Dkk1','Dkk2','Dkk4','Serpinf1','Sfrp1','Sfrp2','Frzb','Sfrp4','Sfrp5','Rspo1','Rspo2','Rspo3','Rspo4','Lgr4','Lgr5','Lgr6','Rnf43','Znrf3','Fzd1','Fzd7','Fzd2','Fzd3','Fzd4','Fzd5','Fzd8','Fzd6','Fzd10','Fzd9','L…
	Notch signaling pathway [PATH:mmu04330]
	'Dll1','Dll3','Dll4','Jag1','Jag2','Lfng','Mfng','Rfng','Notch1','Notch2','Notch3','Notch4','Rbpj','Rbpjl','Hes1','Hes5','Heyl','Hey1','Hey2','Ptcra','Nrarp','Dvl3','Dvl1','Dvl2','Numb','Numbl','Itch','Dtx1','Dtx4','Dtx3l','Dtx2','Dtx3','Adam17','Psen1','Psen2','Psenen','Ncstn','Aph1a','Aph1c','Aph1b','Maml1','Maml3','Maml2','Crebbp','Ep300','Kat2a','Kat2b','Snw1','Ctbp1','Ctbp2','Tle7','Tle6','T…
	Hedgehog signaling pathway [PATH:mmu04340]
	'Ptch1','Ptch2','Smo','Gpr161','Prkaca','Prkacb','Csnk1a1','Csnk1g2','Csnk1g1','Csnk1g3','Csnk1d','Csnk1e','Gsk3b','Gli1','Gli2','Gli3','Sufu','Kif7','Hhip','Ccnd1','Ccnd2','Bcl2','Cul1','Fbxw11','Btrc','Hhat','Hhatl','Shh','Ihh','Dhh','Disp1','Scube2','Boc','Cdon','Gas1','Lrp2','Mosmo','Megf8','Mgrn1','Smurf2','Smurf1','Grk2','Grk3','Evc','Evc2','Efcab7','Iqce','Arrb1','Arrb2','Kif3a','Cul3','Sp…
	TGF-beta signaling pathway [PATH:mmu04350]
	'Chrd','Nog','Nbl1','Grem1','Grem2','Thbs1','Dcn','Fmod','Lefty1','Lefty2','Fst','Bmp2','Bmp4','Bmp6','Inhbb','Trf','Inhca','Bmp5','Bmp7','Bmp8b','Bmp8a','Gdf5','Gdf6','Gdf7','Amh','Ifng','Tnf','Thsd4','Fbn1','Ltbp1','Tgfb1','Tgfb2','Tgfb3','Inhba','Inhbc','Inhbe','Nodal','Bmpr1a','Bmpr1b','Acvr1','Bmpr2','Hjv','Neo1','Hfe','Tfr2','Tfrc','Rgma','Rgmb','Amhr2','Tgfbr1','Tgfbr2','Emp3','Lrrc32','Nr…
	Hippo signaling pathway [PATH:mmu04390]
	'Crb2','Crb1','Pard3','Pard6a','Pard6b','Pard6g','Prkcz','Prkci','Patj','Pals1','Amot','Yap1','Wwtr1','Cdh1','Ajuba','Wtip','Limd1','Nf2','Wwc1','Frmd6','Sav1','Stk3','Rassf6','Rassf1','Ppp2ca','Ppp2cb','Ppp2r1a','Ppp2r1b','Ppp2r2d','Ppp2r2b','Ppp2r2c','Ppp2r2a','Lats1','Lats2','Mob1a','Mob1b','Ppp1ca','Ppp1cb','Ppp1cc','Ppp1ccb','Trp53bp2','Llgl1','Llgl2','Scrib','Dlg1','Dlg2','Dlg3','Dlg4','Dlg…
	AMPK signaling pathway [PATH:mmu04152]]
	'Map3k7','Stk11','Cab39','Cab39l','Strada','Stradb','Lep','Lepr','Camkk2','Adra1a','Adipoq','Adipor1','Adipor2','Prkaa1','Prkaa2','Prkab1','Prkab2','Prkag1','Prkag3','Prkag2','Pfkfb1','Pfkfb2','Pfkfb3','Pfkfb4','Fbp1','Fbp2','Pfkl','Pfkm','Pfkp','Hnf4a','G6pc1','G6pc2','G6pc3','Pck1','Pck2','Crtc2','Creb1','Creb3','Creb3l1','Creb3l2','Creb3l3','Creb3l4','Creb5','Ppargc1a','Elavl1','Ccnd1','Ccna2'…
	JAK-STAT signaling pathway [PATH:mmu04630]
	'Il2','Il4','Il7','Il9','Il15','Il21','Tslp','Il2ra','Il2rb','Il2rg','Il4ra','Il7r','Il9r','Il15ra','Il21r','Crlf2','Il3','Il5','Csf2','Il3ra','Il5ra','Csf2ra','Csf2rb2','Csf2rb','Il6','Il11','Il13','Il27','Il31','Osm','Lif','Cntf','Ctf1','Ctf2','Clcf1','Il6ra','Il6st','Il11ra1','Il11ra2','Gm13305','Il13ra1','Il13ra2','Il27ra','Il31ra','Osmr','Lifr','Cntfr','Il10','Il19','Il22','Il22b','Il20','Il…
	PI3K-Akt signaling pathway [PATH:mmu04151]
	'Egf','Tgfa','Ereg','Areg','Fgf1','Fgf2','Fgf3','Fgf4','Fgf5','Fgf7','Fgf8','Fgf9','Fgf10','Fgf16','Fgf17','Fgf18','Fgf20','Fgf22','Fgf6','Fgf15','Fgf21','Fgf23','Klk1b4','Ngf','Bdnf','Ntf3','Ntf5','Ins2','Ins1','Igf1','Igf2','Pdgfa','Pdgfb','Pdgfc','Pdgfd','Csf1','Kitl','Flt3l','Vegfa','Vegfb','Pgf','Vegfc','Vegfd','Hgf','Angpt1','Angpt2','Angpt4','Efna1','Efna2','Efna4','Efna5','Efna3','Gdnf','…
	mTOR signaling pathway [PATH:mmu04150]
	'Slc7a5','Slc3a2','Slc38a9','Atp6v1a','Atp6v1b2','Atp6v1b1','Atp6v1c1','Atp6v1c2','Atp6v1d','Atp6v1e1','Atp6v1e2','Atp6v1f','Atp6v1g2','Atp6v1g1','Atp6v1g3','Atp6v1h','Lamtor1','Lamtor2','Lamtor3','Lamtor4','Lamtor5','Flcn','Fnip1','Fnip2','Rraga','Rragb','Rragd','Rragc','Sesn2','Castor1','Castor2','Mios','Seh1l','Wdr24','Wdr59','Sec13','Depdc5','Nprl2','Nprl3','Skp2','Rnf152','Rptor','Akt1s1','M…
	Calcium signaling pathway [PATH:mmu04020]
	'Slc8a1','Slc8a2','Slc8a3','Atp2b1','Atp2b3','Atp2b4','Atp2b2','Chrm1','Chrm3','Chrm5','Adora2a','Adora2b','Adrb1','Adrb2','Adrb3','Drd1','Drd5','Hrh2','Htr4','Htr5a','Htr5b','Htr6','Htr7','Gnas','Gnal','Adcy1','Adcy2','Adcy3','Adcy4','Adcy7','Adcy8','Adcy9','Prkaca','Prkacb','Pln','Sln','Mrln','1810037I17Rik','Smim6','Atp2a1','Atp2a3','Atp2a2','Hrc','Stim1','Stim2','Orai1','Orai2','Orai3','Cacna…
TRANSPORT AND CATABOLISM
	Endocytosis [PATH:mmu04144]
	'Arf6','Pip5k1c','Pip5k1b','Pip5k1a','Pip5kl1','Pld2','Pld1','Dnm1','Dnm3','Dnm2','Clta','Cltb','Cltc','Ap2a2','Ap2a1','Ap2b1','Ap2m1','Ap2s1','Ehd2','Tgfbr1','Tgfbr2','Zfyve16','Zfyve9','Pml','Smad2','Smad3','Tfrc','Egfr','Pdgfra','Fgfr2','Fgfr3','Fgfr4','Igf1r','Cbl','Cblb','Cblc','Sh3kbp1','Sh3gl3','Sh3gl2','Sh3gl1','Sh3glb1','Sh3glb2','Amph','Bin1','Epn1','Epn2','Epn3','Eps15','Eps15l1','Spar…
	Autophagy - animal [PATH:mmu04140]
	'Ins2','Ins1','Igf1r','Irs1','Irs2','Irs3','Irs4','Pik3ca','Pik3cd','Pik3cb','Pik3r2','Pik3r1','Pik3r3','Pdpk1','Akt1','Akt2','Akt3','Pten','Hras','Kras','Nras','Mras','Rras','Rras2','Raf1','Map2k1','Map2k2','Mapk1','Mapk3','Hif1a','Ddit4','Tsc2','Tsc1','Bnip3','Rheb','Rptor','Deptor','Mtor','Akt1s1','Mlst8','Rps6kb2','Rps6kb1','Igbp1','Igbp1b','Ppp2ca','Ppp2cb','Ulk1','Ulk2','Atg13','Atg101','Rb…
	Peroxisome [PATH:mmu04146]
	'Pex16','Pex3','Pex19','Abcd3','Pex1','Pex6','Pex26','Pex7','Pex5','Pex5l','Pex14','Pex13','Pex12','Pex10','Pex2','Pxmp2','Mpv17','Mpv17l2','Mpv17l','Pxmp4','Pex11a','Pex11b','Pex11g','Slc25a17','Hacl1','Amacr','Phyh','Acox3','Acox1','Acox2','Hsd17b4','Scp2','Baat','Acnat2','Acnat1','Ehhadh','Acaa1a','Acaa1b','Decr2','Ech1','Abcd1','Abcd2','Abcd4','Slc27a2','Acsl1','Acsl4','Acsl6','Acsl3','Acsl5'…
DEVELOPMENT
	Endoderm
	'Itga5', 'Tgfb1', 'Bmpr1a', 'Cfc1', 'Bmp4', 'Smad2', 'Mixl1', 'Sox17', 'Smim43', 'Nckap1', 'Col5a1', 'Tnrc6c', 'Nog', 'Gdf3', 'Myh9', 'Ctr9', 'Pthlh', 'Nr0b1', 'Dab2', 'Dkk1', 'Zfp36l1', 'Ext1', 'Angpt4', 'Gdf1', 'Dusp2', 'Foxa2', 'Hsbp1', 'Sox2', 'Eomes', 'Angpt1', 'Pou5f1', 'Setd2', 'Smad4', 'Nodal', 'Wnt8a', 'Itgav', 'Lhx1', 'Angpt2', 'Fgf8', 'Nkx2-5', 'Nanog', 'Gata6', 'Pelo', 'Macroh2a1', 'G…
	Ectoderm
	'Bmpr1a','Ctnnb1','Elf5','Elf5','Epb41l5','Erf','Ets2','Foxa2','Fzd7','Grhl3','L3mbtl2','Lhx1','Nf2','Pou5f1','Sall1','Shh','Tpt1','Vps52','Zbtb17','Msln','Pax6','Dcx','Zic1','Nes','Foxg1','Foj3','Fgf5','Sox21','Sox1','Gbx2','Sox13'
	Mesoderm
	'Ets2', 'Msgn1', 'Bmpr1a', 'Irx3', 'Bmp4', 'Snai1', 'Ecsit', 'Scx', 'Smad2', 'Mixl1', 'Cer1', 'Smim43', 'Nckap1', 'Kdm6a', 'Bmpr2', 'Nog', 'Gdf3', 'Epha2', 'Dkk1', 'Smo', 'Ctdnep1', 'Eya1', 'Chrd', 'Kdm6b', 'Ext1', 'Tal1', 'Fgfr1', 'Gdf1', 'Htt', 'Macf1', 'Sall1', 'Pax2', 'Six2', 'Acvr2a', 'Hoxa11', 'Foxa2', 'Lef1', 'Taf10', 'Eomes', 'Srf', 'Exoc4', 'Megf8', 'Pou5f1', 'Setd2', 'Smad4', 'Pofut2', …
	Pluripotency
	'Utf1','Pou5f1','Zscan10','Klf2','Klf4','Lin28a','Sall4','Nr5a2','Sox2','Prdm14','Nanog','Zfp42','Esrrb','Dppa3'
	ExEn markers
	'Cldn6', 'Lrp2', 'Pax9', 'Foxq1', 'Hnf4a', 'Lhx1', 'Pth1r', 'Pdgfra', 'Gata6', 'Sparc', 'Aqp8', 'Sox7', 'Lama1', 'Flrt3', 'Col4a1', 'Col4a2', 'Gata4', 'Dab2', 'Foxa2', 'Sox17', 'Cubn', 'Ihh'
VIRUS
	Viral budding (0046755)
	Nedd4', 'Chmp4c', 'Chmp7', 'Lrsam1', 'Chmp2b', 'Chmp4b', 'Chmp1a', 'Chmp1b', 'Vps4b', 'Chmp5', 'Mvb12b', 'Pdcd6ip', 'Chmp6', 'Vps37b', 'Tsg101', 'Mvb12a', 'Chmp2a', 'Vps4a'
	Response to Virus (0009615)
	Gbp3', 'Erbin', 'Atf2', 'Gpam', 'Apobec1', 'Ccl19-ps4', 'Gm11772', 'Ccl5', 'Htra1', 'Gbp2b', 'Ddx56', 'D1Pas1', 'Agbl4', 'Csnk1a1', 'Aim2', 'Ddx17', 'Atg7', 'Creb3', 'Hsp90aa1', 'Dtx3l', 'Ddx1', 'Dhx58', 'G3bp1', 'Fbxl2', 'Crebzf', 'Gbf1', 'Garin5a', 'Ddit4', 'Ddx60', 'Crcp', 'Ext1', 'Flt3', 'Ccl19', 'Cxcl10', 'Cnot7', 'Cd86', 'Card9', 'Fmr1', 'Atg16l1', 'Dus2', 'Ccl19-ps5', 'Gpatch3', 'Cxcl9', '…
